# ISdetector: precise mapping of insertion sequences and associated structural variations from short-read sequencing data

**DOI:** 10.64898/2026.03.18.712784

**Authors:** Yang Zhou, Bingxin Lu, Yanlin Zhao

**Affiliations:** Chinese Center for Disease Control and Prevention, No. 155 Changbai road, Changping district, Beijing, China, 102206; School of Biosciences, University of Surrey, Stag Hill, Guildford, UK, GU2 7XH

## Abstract

**Motivation:** Repetitive insertion sequences (ISs) and adjacent structural variants (SVs) complicate precise mapping from bacterial short reads. Accurate insertion coordinates are important for studying genome evolution and tracking transmission.

**Results:** ISdetector constructs IS-specific references with target copies removed and clusters soft-clipped reads to pinpoint insertion sites. On simulated genomes, it had higher recall and F1 score than ISMapper and MGEFinder. On 19 *Mycobacterium tuberculosis* genomes, it achieved the highest high-confidence F1 score (0.86). On five *Shigella sonnei* genomes, it performed comparably to ISMapper (F1 score 0.85). It detected 81 of 105 IS6110 copies with associated SVs or complex events, versus 41 (ISMapper) and 12 (MGEFinder). With four threads, it outpaced both comparators at any thread count.
