## supplementary tables for "ISdetector: precise mapping of insertion sequences and associated structural variations from short-read sequencing data"

### Sheet: ST-1 tools comparison
Tool	Input Data Type	Exact Insertion Coordinats	Reference Existing IS	Algorithm	Year	source
ISdetector	FASTQ	Yes	Yes	clipped signal from reads aligned to targeted IS and flanking reference sequences.	2026	current study
DeepMobilome	FASTQ	No	Yes	DeepMobilome maps reads to predefined mobile genetic element sequences and predicts whether each target is present in the sample.	2025	https://doi.org/10.1093/bib/bbaf450
pseudoR	FASTQ	Yes	No	pseudoR aligns reads to the reference with Bowtie2, searches the unmapped reads with BLASTN against a database of IS termini, then removes the IS-matching segment and remaps only the remaining genomic flank to the reference. It calls an insertion when nearby junction reads support both ends of the same IS.	2024	https://github.com/joshuakirsch/pseudoR
digIS	Assembled genomes (FASTA)	Yes	Yes	digIS scans translated genomes with HMMER for transposase catalytic domains, extends seeds using BLAST against ISfinder, and reports filtered coordinates for candidate whole elements, transposase ORFs, or catalytic domains alone.	2021	https://doi.org/10.1186/s12859-021-04177-6
ISCompare	Assembled genomes (GenBank)	Yes	No	ISCompare uses BLASTN to identify known insertion sequences in two genome assemblies, aligns their flanking sequences to locate corresponding sites, and reports insertions present in only one genome per site.	2021	https://doi.org/10.1093/g3journal/jkab181
MGEfinder	FASTQ	Yes	No	MGEfinder (database-only mode) pairs consensus soft-clipped sequences from reference-aligned reads, matches both termini near opposite ends of supplied IS sequences, and reports the best-supported matches at their corresponding reference coordinates.	2020	https://doi.org/10.1016/j.chom.2019.10.022
panISa	FASTQ	Yes	No	panISa pairs nearby clusters of oppositely clipped reads aligned to reference, reconstructs insertion ends and target site duplications, checks for terminal inverted repeats, and reports candidate insertions without a database.	2018	https://doi.org/10.1093/bioinformatics/bty479
ISEScan	Assembled genomes (FASTA)	Yes	Yes	ISEScan predicts proteins with FragGeneScan, identifies transposases with HMMER, finds additional copies using MegaBLAST, and uses Smith–Waterman alignment to locate terminal inverted repeats and report insertion sequence boundaries and coordinates.	2017	https://doi.org/10.1093/bioinformatics/btx433
ISseeker	Assembled genomes (FASTA)	Yes	Yes	ISseeker uses BLASTN to find known IS sequences in assembled contigs, extracts 500-bp flanks, maps them to a reference genome, and pairs flanks mapping to equivalent positions to report insertions.	2016	https://github.com/JCVI-VIRIFX/Isseeker
ISQuest	FASTQ + Assembled genomes (FASTA)	No	Yes	ISQuest uses MegaBLAST to find transposase or IS matches in reads or contigs, extends them with reads using Smith–Waterman, and infers element boundaries from inverted repeats or divergence among copies.	2015	https://doi.org/10.1093/bioinformatics/btv388
ISMapper	FASTQ	Yes	Yes	ISMapper maps reads to query IS sequences, remaps unmapped mates and soft-clipped segments to the reference, then pairs depth-filtered flanks to report coordinates and orientation of known and novel insertions.	2015	https://link.springer.com/article/10.1186/s12864-015-1860-2
PopIns	FASTQ	Yes	No	PopIns assembles unaligned reads per sample, merges contigs across samples, anchors them to the reference using read pairs, refines breakpoints with split reads, and genotypes novel insertions in each sample.	2015	https://doi.org/10.1093/bioinformatics/btv273
RetroSeq	FASTQ	Yes	No	RetroSeq assigns discordant read pairs to element families using annotations or sequence libraries, clusters anchored mates by position and strand, and refines nonreference insertion breakpoints using soft-clipped reads when available.	2013	https://doi.org/10.1093/bioinformatics/bts697
OASIS	Assembled genomes (FASTA)	Yes	Yes	OASIS groups annotated transposases by similarity, infers IS boundaries from conserved flanks and terminal inverted repeats, uses BLASTN to recover additional full and partial copies, and assigns families using ISfinder.	2012	https://doi.org/10.1093/nar/gks778
ISsaga	Assembled genomes (FASTA)	Yes	Yes	ISsaga uses BLASTP and BLASTX against ISfinder to identify IS-associated ORFs and assign families, then uses BLASTN to locate element boundaries and detect fragments, generating annotation reports for manual validation.	2011	https://doi.org/10.1186/gb-2011-12-3-r30

### Sheet: ST-2 event types
IS event type	Description
Simple insertion	Inserts one complete IS sequence at a genomic position, randomly choosing orientation and adding repeat sequences at both element ends.
Partial insertion	Inserts a randomly selected contiguous fragment of an IS sequence, with configurable length proportion, random orientation, and terminal repeat sequences.
Reference adjacent	Inserts a complete IS directly beside a preserved reference IS of the same or another type, randomly choosing side and insertion orientation.
Nested same	Inserts two IS copies of the same type, placing one inside the other, at least thirty bases from either end.
Nested mixed	Inserts two IS elements of different types, placing one inside another, at least thirty bases from the outer element ends.
Consecutive same	Inserts two complete IS copies of the same type consecutively at one reference position, with each copy independently assigned orientation.
Consecutive mixed	Inserts two complete IS elements of different types consecutively at one reference position, with each element independently assigned its orientation.
Nearby same	Inserts two complete IS copies of the same type at nearby positions, preserving a configurable reference gap between their insertions.
Nearby mixed	Inserts two complete IS elements of different types at nearby positions, preserving a configurable reference gap between the two insertions.
Flanking deletion	Replaces a selected reference segment with one complete IS sequence, combining element insertion with deletion of the adjacent genomic sequence.
Flanking insertion	Inserts one complete IS sequence followed by an additional generated DNA segment, combining element insertion with an adjacent sequence insertion.
Flanking inversion	Reverse complements a selected reference segment and inserts one complete IS at either boundary, combining element insertion with adjacent inversion.
Reference existing	Records an annotated reference IS retained in the simulated genome; its original sequence remains unchanged unless affected by subsequent events.

### Sheet: ST-3 parameter profiles
Parameter	Values tested	Note
MIN_ANCHOR_LEN	15, 20, 25	Sets the minimum clipped and retained anchor lengths in bases when selecting reads and extracting insertion signals during pipeline processing.
CLUSTER_DIST	30, 50, 80	Sets the genomic distance in bases between consecutive reads that starts a new cluster when the distance reaches this threshold.
MIN_CLUSTER_SUPPORT	10, 20, 30	Specifies the minimum number of reads required within a genomic cluster before the pipeline processes that cluster for insertion signals.
MIN_PEAK_SUPPORT	1, 5, 8	Sets the signal count threshold for retaining a candidate peak; support must strictly exceed this value to qualify for retention.
PEAK_DISTANCE	20, 30, 50	Sets the maximum distance in bases from group medians for both genomic and insertion sequence coordinates when grouping compatible signals.
DEPTH_DIFF_THRESHOLD	0.2, 0.3, 0.5	Controls deletion classification using flanking depth ratios; ratios below this threshold or above its reciprocal indicate left or right depletion.
ZERO_THRESH	1, 3, 5	Defines the mean flanking coverage threshold below which a side is treated as deleted, supporting deletion or low coverage classification.
PAIR_GAP	10, 20, 40	Sets the maximum genomic separation in bases for pairing insertion peaks, unless matching reference labels permit an expanded distance limit.
MAX_SV_SIZE	10,000, 30,000, 60,000	Sets the maximum genomic distance in bases between compatible deletion boundary peaks when pairing them into a single deletion event.

### Sheet: ST-4 simulation summary
Category	Event Type	CU459141.1	NC_000913.3	NC_000962.3	NC_002929.2	NC_007384.1	NC_016845.1	Sub-Total
IS	consecutive mixed	588	560	560	350	542	N/A	2600	38554
IS	consecutive same	580	572	522	416	590	390	3070
IS	flanking deletion	525	561	575	380	551	168	2760
IS	flanking insertion	530	574	551	366	552	181	2754
IS	flanking inversion	421	419	414	296	418	144	2112
IS	nearby mixed	526	546	600	390	582	N/A	2644
IS	nearby same	544	598	566	426	550	362	3046
IS	nested mixed	586	614	572	386	588	N/A	2746
IS	nested same	594	542	606	406	514	446	3108
IS	partial insertion	1164	1054	1187	727	1033	421	5586
IS	reference existing	100	34	79	875	946	25	2059
IS	reference_adjacent	19	6	16	172	189	5	407
IS	simple insertion	1145	1105	1201	730	1122	359	5662
SNP	boundary transition	7	7	11	10	11	5	51	13696
SNP	boundary transversion	N/A	5	12	2	5	5	29
SNP	transition	1296	1566	1466	1312	1597	1754	8991
SNP	transversion	672	751	741	731	816	914	4625
SV	deletion	12	16	18	20	17	13	96	483
SV	duplication	16	17	15	15	17	13	93
SV	insertion	17	13	17	17	19	14	97
SV	inversion	16	7	18	4	19	11	75
SV	translocation_del	11	8	16	14	3	9	61
SV	translocation_ins	11	8	16	14	3	9	61
Total									52733

### Sheet: ST-5 model performance
tool	confidence level	model	calibration_status_counts	log_loss	log_loss_sd	brier_score	brier_score_sd	roc_auc	roc_auc_sd	pr_auc	pr_auc_sd	calibration_intercept	calibration_intercept_sd	calibration_slope	calibration_slope_sd
ISdetector	all	full	ok=10	0.283516	0.00021994	0.0921989	4.05307e-05	0.881101	0.000251736	0.97627	0.000150155	0.00922418	0.00450722	0.993251	0.00245393
ISdetector	all	without_IS_family	ok=10	0.283229	0.000190008	0.0920892	3.87699e-05	0.881305	0.000254529	0.976233	0.00014473	0.00697476	0.00620239	0.994915	0.0019305
ISdetector	all	without_event_size	ok=10	0.283734	0.000201783	0.092236	3.657e-05	0.880699	0.000246702	0.976182	0.000150028	0.00860243	0.0038275	0.99414	0.00254903
ISdetector	all	without_flank_mappability	ok=10	0.283901	0.000215071	0.092134	3.53778e-05	0.880255	0.00029722	0.975693	0.000185766	0.00803091	0.00414407	0.994373	0.00283925
ISdetector	all	without_local_gc_content	ok=10	0.283498	0.000226613	0.0921906	4.23907e-05	0.881128	0.000269072	0.97625	0.000150397	0.00922966	0.00446127	0.993363	0.00245042
ISdetector	all	without_model_event_type	ok=10	0.302696	0.000152487	0.0989573	3.29345e-05	0.852313	0.000175845	0.970696	0.000110511	-0.00744019	0.00652298	1.00918	0.00678288
ISdetector	all	without_nearest_is_distance	ok=10	0.289549	0.000229586	0.0930455	3.73315e-05	0.876563	0.000253387	0.975168	0.000219028	0.00484754	0.00445545	0.999251	0.00543515
ISdetector	all	without_retained_fraction	ok=10	0.283522	0.000176903	0.0922222	3.25321e-05	0.881342	0.000201187	0.976322	0.000106622	0.010168	0.00436391	0.992285	0.00221104
ISdetector	all	without_same_type_is_burden_excluding_focal	ok=10	0.28347	0.000196394	0.0921813	3.83532e-05	0.8811	0.000252171	0.976226	0.000152908	0.0106038	0.00621432	0.991125	0.00194826
ISdetector	all	without_total_is_burden	ok=10	0.283493	0.000220994	0.0921933	4.56452e-05	0.881145	0.000238417	0.976285	0.000138168	0.00533753	0.00289301	0.99352	0.00228728
ISdetector	high	full	ok=10	0.436193	0.000242515	0.139564	7.39018e-05	0.873247	0.000149653	0.904639	0.000404273	-0.00103364	0.00733699	1.00244	0.00383741
ISdetector	high	without_IS_family	ok=10	0.436835	0.000503763	0.139527	7.94488e-05	0.872575	0.000183497	0.9028	0.000266493	-0.00241089	0.00790008	0.996033	0.00304401
ISdetector	high	without_event_size	ok=10	0.436452	0.000233774	0.139585	8.45351e-05	0.873161	0.000142634	0.904732	0.000397543	-0.00127052	0.0071148	1.00316	0.00398796
ISdetector	high	without_flank_mappability	ok=10	0.436739	0.000231146	0.139622	7.13936e-05	0.872837	0.000153751	0.903374	0.000389031	-0.00118345	0.00653791	1.00208	0.00294551
ISdetector	high	without_local_gc_content	ok=10	0.436174	0.000238029	0.139559	7.25598e-05	0.873262	0.00015178	0.904635	0.00041001	-0.00110612	0.00735272	1.00256	0.00385406
ISdetector	high	without_model_event_type	ok=10	0.581395	0.000273813	0.199888	0.000101599	0.737954	0.000147132	0.806896	0.000298574	0.00216348	0.00694546	1.00497	0.0083953
ISdetector	high	without_nearest_is_distance	ok=10	0.459451	0.000157886	0.14958	6.43932e-05	0.858059	0.000121803	0.895401	0.000200679	-0.00133863	0.00746534	1.00321	0.00390361
ISdetector	high	without_retained_fraction	ok=10	0.436382	0.000263865	0.139663	7.33907e-05	0.873063	0.000173201	0.905209	0.000417196	-0.00102475	0.0073332	1.00261	0.00386725
ISdetector	high	without_same_type_is_burden_excluding_focal	ok=10	0.435996	0.000410983	0.139394	5.54971e-05	0.873468	0.000152452	0.904462	0.000227709	-0.00157858	0.00791369	0.995248	0.00244669
ISdetector	high	without_total_is_burden	ok=10	0.436078	0.000223622	0.139521	6.38653e-05	0.873295	0.00011842	0.904693	0.000318287	-0.00150288	0.00335887	1.00288	0.00375603
MGEFinder	n.a.	full	ok=10	0.262172	0.00166965	0.0820029	0.000647639	0.949837	0.000429159	0.890305	0.000414179	0.00894976	0.00957459	1.04051	0.021732
MGEFinder	n.a.	without_IS_family	ok=10	0.262689	0.000420402	0.0813197	7.42725e-05	0.949997	0.000128267	0.890188	0.000217727	0.00123857	0.00498161	0.997456	0.00597174
MGEFinder	n.a.	without_event_size	ok=10	0.262941	0.000547197	0.0816381	0.000172001	0.949886	0.000169117	0.890332	0.000258704	0.00373194	0.00500577	1.01186	0.00717429
MGEFinder	n.a.	without_flank_mappability	ok=10	0.262873	0.0016561	0.0821056	0.000649725	0.949412	0.000434364	0.888797	0.000400006	0.0085539	0.00899514	1.04138	0.0217629
MGEFinder	n.a.	without_local_gc_content	ok=10	0.26215	0.00167415	0.0819943	0.000649895	0.949857	0.000429462	0.89024	0.000410095	0.00887456	0.00960689	1.0408	0.0216909
MGEFinder	n.a.	without_model_event_type	ok=10	0.352802	0.00204127	0.116344	0.00061522	0.887382	0.000966878	0.810884	0.000736722	0.0748597	0.0110771	1.20121	0.0327314
MGEFinder	n.a.	without_nearest_is_distance	ok=10	0.309058	0.000572771	0.104462	9.74334e-05	0.913375	0.000401945	0.82583	0.000820655	0.00963166	0.00771415	1.0295	0.00759881
MGEFinder	n.a.	without_retained_fraction	ok=10	0.262098	0.00123274	0.0818333	0.000482168	0.949927	0.000336907	0.890392	0.00035515	0.00709792	0.00754205	1.02974	0.0161127
MGEFinder	n.a.	without_same_type_is_burden_excluding_focal	ok=10	0.26072	0.00044871	0.0812696	5.10558e-05	0.95041	7.21275e-05	0.89076	0.000164842	0.00303232	0.00464683	1.00683	0.00449508
MGEFinder	n.a.	without_total_is_burden	ok=10	0.259268	0.00331343	0.0811725	0.000784304	0.950705	0.000522631	0.890879	0.00050169	-0.000843579	0.00632492	1.01303	0.0223652
ISMapper	all	full	ok=10	0.38927	0.000429262	0.121618	0.000240594	0.903052	0.000375772	0.934291	0.000411341	-0.00301016	0.00432461	0.999984	0.00811246
ISMapper	all	without_IS_family	ok=10	0.406206	0.00036458	0.129713	0.000128881	0.891397	0.00019693	0.927419	0.000266523	-0.00170093	0.00267237	0.995819	0.00219527
ISMapper	all	without_event_size	ok=10	0.429612	0.000174781	0.141606	6.92481e-05	0.87062	0.000106431	0.916287	0.000327331	-0.00159123	0.00396227	0.997749	0.00367312
ISMapper	all	without_flank_mappability	ok=10	0.389609	0.000429371	0.121635	0.000219842	0.902809	0.000352246	0.933319	0.000397544	-0.00337756	0.00495137	1.00075	0.00784473
ISMapper	all	without_local_gc_content	ok=10	0.389271	0.000425202	0.12162	0.000241919	0.903049	0.000379165	0.934288	0.000413325	-0.00299668	0.00431549	1.00004	0.00808883
ISMapper	all	without_model_event_type	ok=10	0.456057	0.000194205	0.145267	0.000118427	0.859199	0.000178232	0.881188	0.000365518	-0.0028368	0.00853619	0.999957	0.00205734
ISMapper	all	without_nearest_is_distance	ok=10	0.403208	0.000438277	0.128366	0.00022054	0.894165	0.000224594	0.926735	0.000337388	-0.00267626	0.00322681	1.00381	0.010178
ISMapper	all	without_retained_fraction	ok=10	0.416095	0.000132951	0.128454	5.64036e-05	0.886444	0.000228381	0.896808	0.0010734	-0.0013121	0.0040578	1.00075	0.00446407
ISMapper	all	without_same_type_is_burden_excluding_focal	ok=10	0.38914	0.000233295	0.121367	6.56366e-05	0.903422	0.000110206	0.934355	0.000263247	-0.00237809	0.00388614	0.994371	0.00129045
ISMapper	all	without_total_is_burden	ok=10	0.389238	0.00042887	0.1216	0.000247426	0.903083	0.000381273	0.934311	0.000416153	-0.00317543	0.00446523	0.999993	0.00818846
ISMapper	high	full	ok=10	0.354194	0.00028748	0.114152	8.92321e-05	0.831783	0.000315551	0.520728	0.00124716	-0.00776766	0.0049876	0.992663	0.0052568
ISMapper	high	without_IS_family	ok=10	0.358311	0.000156494	0.115149	7.45173e-05	0.826021	0.00024891	0.514615	0.00112787	-0.00351239	0.00490507	0.995663	0.00227527
ISMapper	high	without_event_size	ok=10	0.361348	0.000209499	0.115905	8.75311e-05	0.822208	0.000302497	0.510605	0.00111335	-0.0110195	0.00532936	0.990213	0.0034063
ISMapper	high	without_flank_mappability	ok=10	0.354496	0.000326261	0.114257	9.23049e-05	0.831362	0.000304226	0.518167	0.00140353	-0.00604723	0.00403602	0.994354	0.00598595
ISMapper	high	without_local_gc_content	ok=10	0.354169	0.000281319	0.114137	8.53446e-05	0.831787	0.000301418	0.52134	0.00111825	-0.00732758	0.00496329	0.993187	0.00534122
ISMapper	high	without_model_event_type	ok=10	0.40301	0.000218974	0.127475	7.02676e-05	0.765907	0.000394842	0.393513	0.000815283	0.00467113	0.00699719	1.00546	0.00473635
ISMapper	high	without_nearest_is_distance	ok=10	0.361641	0.000242279	0.117384	9.03226e-05	0.824437	0.000352735	0.465283	0.00167284	-0.00630317	0.00622485	0.994795	0.00448354
ISMapper	high	without_retained_fraction	ok=10	0.363329	0.000313501	0.116937	8.98879e-05	0.818878	0.000261033	0.49901	0.0012575	-0.010057	0.00626732	0.989976	0.00530554
ISMapper	high	without_same_type_is_burden_excluding_focal	ok=10	0.353967	0.000176405	0.114062	4.65236e-05	0.832078	0.000177369	0.521538	0.000729913	-0.00699594	0.00599079	0.993256	0.00238938
ISMapper	high	without_total_is_burden	ok=10	0.35404	0.000259813	0.114091	8.24054e-05	0.831943	0.000277155	0.521086	0.00129701	-0.00378629	0.00566001	0.993031	0.00456856

### Sheet: ST-6 per_IS_shigella_real
		ISMapper			ISdetector
	F1	Recall	Precision	F1	Recall	Precision
IS1A (883)	0.90 (0.89)	82.11% (84.60%)	99.45% (92.80%)	0.93 (0.95)	88.45% (92.75%)	97.99% (96.58%)
IS2 (213)	0.70 (0.81)	54.93% (71.36%)	98.32% (92.68%)	0.73 (0.77)	57.75% (70.42%)	99.19% (83.80%)
IS21 (102)	0.70 (0.67)	56.86% (67.65%)	92.06% (66.99%)	0.58 (0.67)	45.10% (69.61%)	82.14% (64.55%)
IS600 (354)	0.69 (0.62)	52.54% (60.17%)	98.94% (64.55%)	0.71 (0.71)	56.21% (66.10%)	94.76% (77.23%)
IS3 (5)	n.a. (0.53)	0.00% (80.00%)	n.a. (40.00%)	n.a. (n.a.)	0.00% (0.00%)	n.a. (n.a.)
Total (1557)	0.82 (0.80)	69.75% (76.11%)	98.82% (83.92%)	0.84 (0.85)	73.80% (81.82%)	96.80% (88.47%)

### Sheet: ST-7 per_event_performance_simu
Event type	Truth events	ISdetector	MGEFinder	ISMapper
		High confidence (All confidence)
consecutive mixed	3104	22.49% (79.79%)	0.00%	0.00% (4.02%)
consecutive same	3252	24.46% (60.37%)	23.33%	5.18% (24.19%)
flanking deletion	2763	78.07% (99.39%)	0.00%	0.06% (56.56%)
flanking insertion	3082	6.95% (99.22%)	2.94%	49.13% (94.61%)
flanking inversion	1868	16.75% (84.76%)	0.00%	13.65% (35.87%)
nearby mixed	3052	66.27% (93.40%)	47.55%	15.14% (60.18%)
nearby same	3192	70.48% (90.74%)	45.40%	0.27% (27.66%)
nested mixed	2944	47.99% (49.70%)	43.29%	7.26% (51.22%)
nested same	2986	49.16% (50.63%)	44.16%	9.63% (36.68%)
partial insertion	6296	94.93% (99.34%)	0.00%	22.39% (90.81%)
reference adjacent	608	27.78% (66.26%)	0.62%	12.55% (25.72%)
reference existing	1231	88.45% (96.25%)	0.00%	65.05% (71.53%)
simple insertion	6367	90.62% (99.28%)	94.45%	32.38% (97.83%)
